# Early-stage idiopathic pulmonary fibrosis is characterized by bronchoalveolar accumulation of SPP1^+^ macrophages

**DOI:** 10.1101/2023.12.06.569201

**Authors:** Jiangyan Yu, Jake Thomas, Jessica Haub, Carmen Pizarro, Miaomiao Zhang, Leonie Biener, Matthias Becker, Lili Zhang, Theodore S. Kapellos, Wolfgang Schulte, Joachim L. Schultze, Jan Hasenauer, Dirk Skowasch, Andreas Schlitzer

## Abstract

Patients affected by idiopathic pulmonary fibrosis (IPF), a progressive chronic and eventually fatal lung disease with unknown cause, suffer from delayed diagnosis and limited personalized treatment options due to the lack of predictive and staging relevant disease markers. Prior studies focused on the cellular and transcriptomic changes found in lung tissue during terminal IPF-associated lung fibrosis. In clinical routine, bronchoscopy is applied for diagnosis and staging of suspected IPF affected individuals, thus providing us with a clinically applicable window, to study the cellular and transcriptional changes within affected individuals at the time of diagnosis. Here we study a cohort consisting of 11 IPF affected individuals and 11 healthy controls. We investigate their single cell transcriptomic profile alongside the surface phenotype of alveolar-resident immune cells. Single cell transcriptional analysis reveals accumulation of SPP1^+^ macrophages (SPP1^+^Mφ) within the alveolar space during early stage diagnosed IPF, in the absence of a decline in lung function. SPP1^+^Mφ were characterized by high expression of lipid storage and handling genes, accumulation of intracellular cholesterol and expression of proinflammatory cytokine expression. *In silico* developmental trajectory analysis revealed that SPP1^+^Mφ are likely derived from classical monocytes. Finally, to confirm the clinical diagnostic value of SPP1^+^ Mφ, we developed a flow cytometry panel to rapidly identify and test for the presence of SPP1^+^ Mφ in bronchoalveolar lavage samples. The new panel has confirmed the increased frequency of SPP1^+^ Mφ in early-IPF in an independent validation cohort. Taken together, we show that SPP1^+^ Mφ are associated with early IPF pathogenesis in the absence of a decline in lung function, thus providing a clinically valuable markers for diagnosis of early IPF in clinical practice.

**Highlights:**

1. IPF patients can be stratified into early and advanced disease groups based on clinical features.
2. Single cell transcriptomic and high dimensional flow cytometry enabled mapping of the myeloid compartment across the continuum of idiopathic pulmonary fibrosis associated disease states.
3. SPP1^+^Mφ accumulated during early clinical stage of IPF.
4. Development of a clinically applicable SPP1⁺Mφ identification panel.
