## Supplementary material for "Early-stage idiopathic pulmonary fibrosis is characterized by bronchoalveolar accumulation of SPP1^+^ macrophages": Table S1

### Sheet: TableS1
Table S1. Clinical parameters of patients used in present study
			Experiment		Clinical information
Patient	Stage	Source	FACs	scRNA_seq-well	Age	Gender	Smoking	VC	Predicted_VC(%)	FVC	Predicted_FVC(%)	FEV1	Predicted_FEV1(%)	TLC	Predicted_TLC(%)	Predicted_DLCO(%)	pO2(mmHg)	pCO2(mmHg)	6MWT
ControlPt111	Control	Bassler, 2022	no	yes	56	female	nd	nd	nd	2.48	81	2.46	92	nd	nd	nd	nd	nd	nd
ControlPt133	Control	Bassler, 2022	no	yes	49	female	nd	nd	nd	3.74	107	3.11	111	nd	nd	nd	nd	nd	nd
ControlPt135	Control	Bassler, 2022	no	yes	58	male	nd	nd	nd	5.81	119	5.14	132	nd	nd	nd	nd	nd	nd
ControlPt139	Control	Bassler, 2022	no	yes	55	female	nd	nd	nd	3.74	101	2.81	88	nd	nd	nd	nd	nd	nd
ControlPt141	Control	Bassler, 2022	no	yes	60	male	nd	nd	nd	4.53	91	3.77	99	nd	nd	nd	nd	nd	nd
ControlPt172	Control	Bassler, 2022	no	yes	53	male	nd	nd	nd	4.8	107	3.92	111	nd	nd	nd	nd	nd	nd
ControlYu01	Control	present study (Discovery cohort)	yes (Symphony)	yes	59	female	yes	nd	nd	3.7	111	3.26	125	nd	nd	75	62	41	nd
ControlYu02	Control	present study (Discovery cohort)	yes (Symphony)	yes	49	male	nd	nd	nd	3.9	80	3.48	90	nd	nd	75	75.9	34.5	nd
ControlYu03	Control	present study (Discovery cohort)	yes (Symphony)	yes	44	male	no	nd	nd	5.37	101	4.26	101	nd	nd	98	90.7	36.1	nd
ControlYu04	Control	present study (Discovery cohort)	yes (Symphony)	yes	47	female	nd	nd	nd	3.57	94	3.2	105	nd	nd	100	91.5	31.1	nd
ControlYu05	Control	present study (Discovery cohort)	no	no	70	male	nd	nd	nd	2.83	59	2.19	61	nd	nd	57	66.7	37.5	nd
ControlYu06	Control	present study (Discovery cohort)	yes (Symphony)	yes	80	male	ex	nd	nd	2.23	56	1.6	56	nd	nd	77	86.2	31.3	nd
IPFYu01	Advanced-IPF	present study (Discovery cohort)	yes (Symphony)	no	73	male	yes	nd	nd	3.42	74	2.93	85	nd	nd	31	66.3	37.2	nd
IPFYu02	Advanced-IPF	present study (Discovery cohort)	yes (Symphony)	yes	76	male	yes	nd	nd	1.59	44	1.55	57	nd	nd	32	69.1	33.1	nd
IPFYu03	Advanced-IPF	present study (Discovery cohort)	yes (Symphony)	no	65	male	yes	nd	nd	2.33	52	1.96	57	nd	nd	30	60	32.7	nd
IPFYu04	Early-IPF	present study (Discovery cohort)	yes (Symphony)	yes	79	male	yes	nd	nd	5.21	113	4.27	127	nd	nd	49	56.7	35	nd
IPFYu05	Early-IPF	present study (Discovery cohort)	yes (Symphony)	yes	67	male	nd	nd	nd	4.6	102	3.66	107	nd	nd	58	75	38	nd
IPFYu06	Advanced-IPF	present study (Discovery cohort)	yes (Symphony)	yes	77	male	nd	nd	nd	1.23	36	1.01	39	nd	nd	nd	21.6	55.9	nd
IPFYu07	Advanced-IPF	present study (Discovery cohort)	yes (Symphony)	yes	81	male	ex	nd	nd	1.3	40	1.19	49	nd	nd	nd	64.4	45.5	nd
IPFYu08	Advanced-IPF	present study (Discovery cohort)	yes (Symphony)	yes	78	male	yes	nd	nd	2.46	68	1.95	71	nd	nd	64	66.1	32.2	nd
IPFYu09	Advanced-IPF	present study (Discovery cohort)	yes (Symphony)	no	84	male	nd	nd	nd	2.81	78	2.34	88	nd	nd	nd	62.6	37.8	nd
IPFYu10	Advanced-IPF	present study (Discovery cohort)	yes (Symphony)	yes	81	female	ex	nd	nd	1.91	76	1.62	85	nd	nd	19	48.4	37.1	nd
IPFYu11	Advanced-IPF	present study (Discovery cohort)	yes (Symphony)	yes	61	male	ex	nd	nd	3.72	77	3	80	nd	nd	35	66.4	35.4	nd
IPFYu12	Early-IPF	present study (Discovery cohort)	yes (Symphony)	yes	76	male	ex	nd	nd	2.8	73	2.3	80	nd	nd	68	78.6	46.7	nd
IPFYu13	Advanced-IPF	present study (Discovery cohort)	yes (Symphony)	yes	84	male	no	nd	nd	2.47	60	1.93	67	nd	nd	nd	63.8	34.9	nd
IPFYu14	Advanced-IPF	present study (Discovery cohort)	yes (Symphony)	yes	84	male	ex	nd	nd	3.04	69	2.74	88	nd	nd	25	86.1	32.7	nd
IPFYu15	Advanced-IPF	present study (Discovery cohort)	no	no	82	male	ex	nd	nd	nd	nd	1.4	52	3.6	53	nd	59.6	39.9	0
IPFYu16	Advanced-IPF	present study (Discovery cohort)	no	no	82	male	no	nd	nd	nd	nd	nd	63	nd	70	nd	58.2	32.5	150
IPFYu17	Early-IPF	present study (Discovery cohort)	no	no	59	male	yes	nd	78	nd	nd	nd	85	nd	73	63	80	34	580
IPFYu18	Advanced-IPF	present study (Discovery cohort)	no	no	68	male	yes	2.69	72.4	nd	nd	2.4	86.3	2.23	35.2	41	72	35.3	300
IPFYu19	Advanced-IPF	present study (Discovery cohort)	no	no	68	male	no	1.65	57	nd	nd	4.62	67	3.52	67	51	84.5	37.2	450
IPFYu20	Advanced-IPF	present study (Discovery cohort)	no	no	67	male	yes	nd	nd	nd	nd	nd	69	nd	55	20	70.3	38.6	330
IPFYu21	Advanced-IPF	present study (Discovery cohort)	no	no	74	female	no	nd	nd	nd	nd	1.5	72	2.7	51	0	64.7	37.3	420
IPFYu22	Early-IPF	present study (Discovery cohort)	no	no	83	male	no	nd	nd	2.84	0	2.83	99.78	nd	nd	76	85.6	26.8	nd
IPFYu23	Advanced-IPF	present study (Discovery cohort)	no	no	56	female	no	2.3	66	nd	nd	2.1	74	nd	nd	nd	75	31	240
IPFYu24	Advanced-IPF	present study (Discovery cohort)	no	no	61	male	yes	nd	nd	nd	nd	1.9	52	4.63	50	43	41	26.4	120
IPFYu25	Advanced-IPF	present study (Discovery cohort)	no	no	76	male	ex	1.6	40.2	nd	nd	1.44	50.8	3.08	43.1	14	72.5	33.3	nd
IPFYu26	Advanced-IPF	present study (Discovery cohort)	no	no	79	female	yes	1.91	78	nd	nd	1.51	76	3.86	78	33	57.7	30.7	270
IPFYu27	Advanced-IPF	present study (Discovery cohort)	no	no	79	male	ex	2.29	57.4	nd	nd	1.91	66.3	4.32	60.5	28	66.3	37.6	396.7
IPFYu28	Advanced-IPF	present study (Discovery cohort)	no	no	72	male	no	2.94	71	nd	nd	2.62	85	4.96	70	35	74.7	36.1	nd
IPFYu29	Advanced-IPF	present study (Discovery cohort)	no	no	57	male	yes	2.5	62	nd	nd	2.2	68	3.93	60	nd	63.3	37.7	180
IPFYu30	Advanced-IPF	present study (Discovery cohort)	no	no	81	male	yes	nd	nd	nd	nd	nd	77	nd	58	nd	50.9	31.7	395
IPFYu31	Advanced-IPF	present study (Discovery cohort)	no	no	85	female	no	1.7	63	nd	nd	1.45	71	3.49	63	31	81.8	37.9	nd
IPFYu32	Advanced-IPF	present study (Discovery cohort)	no	no	81	male	yes	2.71	82	2.71	81	2.34	93	4.17	66	36	105	36	nd
IPFYu33	Advanced-IPF	present study (Discovery cohort)	no	no	83	male	no	2.13	59	nd	nd	1.88	71	3.42	50	29	64.5	35.3	300
IPFYu34	Advanced-IPF	present study (Discovery cohort)	no	no	64	male	yes	2.7	61	nd	nd	2.51	74	4.14	57	19	58.6	37.5	450
IPFYu35	Advanced-IPF	present study (Discovery cohort)	no	no	78	male	no	2.58	67	5.54	67	2.3	82	6.44	93	20	92	37	300
IPFYu36	Advanced-IPF	present study (Discovery cohort)	no	no	64	male	no	3.54	77	3.54	75	2.99	83	5.34	72	56	67	37	nd
IPFYu37	Advanced-IPF	present study (Discovery cohort)	no	no	66	female	no	1.04	33	1.04	31	1.01	39	4.8	86	17	94	25	420
IPFYu38	Advanced-IPF	present study (Discovery cohort)	no	no	77	male	yes	1.81	53	1.69	49	1.63	63	10.8	170	23	79.3	36.8	360
IPFYu39	Advanced-IPF	present study (Discovery cohort)	no	no	64	male	no	2.59	62	nd	nd	2.05	66	5.74	79	nd	68.6	39.3	90
IPFYu40	Advanced-IPF	present study (Discovery cohort)	no	no	48	male	yes	2.32	52	2.32	53	2.01	61	2.6	34	32	103.3	35.3	nd
IPFYu41	Advanced-IPF	present study (Discovery cohort)	no	no	80	female	yes	1.71	69	1.6	61	1.47	74	3.37	66	42	70	36	315
IPFYu42	Advanced-IPF	present study (Discovery cohort)	no	no	80	female	no	1.33	66	nd	nd	1.14	75	3.13	71	39	80	34	180
IPFYu43	Early-IPF	present study (Discovery cohort)	no	no	75	male	ex	5.72	132	5.72	133	4.91	153	6.45	86	22	65	34	510
IPFYu44	Advanced-IPF	present study (Discovery cohort)	no	no	78	male	no	3.8	105	3.8	107	3.09	117	6.55	97	nd	26	23.8	nd
IPFYu45	Advanced-IPF	present study (Discovery cohort)	no	no	81	male	yes	2.99	66	2.91	66	2.21	69	6.57	83	40	59.1	28	210
IPFYu46	Advanced-IPF	present study (Discovery cohort)	no	no	90	female	yes	1.15	64	1.15	56	1.1	71	3.99	90	28	95.6	39.6	nd
IPFYu47	Advanced-IPF	present study (Discovery cohort)	no	no	75	male	yes	2.03	48	1.98	47	1.84	59	3.79	52	20	57	33	480
IPFYu48	Advanced-IPF	present study (Discovery cohort)	no	no	76	male	yes	1.61	41	1.49	38	1.61	41	3.75	54	nd	40.8	50.5	nd
IPFYu49	Early-IPF	present study (Discovery cohort)	no	no	71	male	ex	nd	nd	nd	nd	nd	96	nd	84	51	64.2	44.3	480
IPFYu50	Advanced-IPF	present study (Discovery cohort)	no	no	74	male	ex	1.19	29.5	nd	nd	nd	nd	2.77	39.7	16	68	36	600
ControlYu07	Control	present study (validation cohort)	no	no	nd	nd	nd	nd	nd	5.79	92	4.81	95	8.94	110	132	96.6	23.5	nd
ControlYu09	Control	present study (validation cohort)	no	no	nd	nd	nd	nd	nd	2.52	71	2.17	78	5.18	95	50	85.1	31.6	nd
ControlYu10	Control	present study (validation cohort)	Yes (Spectrum CD10 panel)	no	nd	nd	nd	nd	nd	4.72	92	3.63	91	8	106	80	79.4	34.7	nd
ControlYu11	Control	present study (validation cohort)	Yes (Spectrum CD10 + Extended mac panel)	no	nd	nd	nd	nd	nd	3.2	91	2.78	100	4.97	94	72	81.5	36.7	nd
ControlYu12	Control	present study (validation cohort)	Yes (Spectrum CD10 + Extended mac panel)	no	nd	nd	nd	nd	nd	2.56	87	2.13	96	4.77	84	57	75.9	37.6	nd
ControlYu13	Control	present study (validation cohort)	Yes (Spectrum CD10 + Extended mac panel)	no	nd	nd	nd	nd	nd	5.18	91	4.4	92	6.67	91	93	79.5	37	nd
ControlYu14	Control	present study (validation cohort)	Yes (Spectrum CD10 + Extended mac panel)	no	nd	nd	nd	nd	nd	3.08	81	2.44	86	6.2	90	49	61.4	37.2	nd
IPFYu51	Advanced-IPF	present study (validation cohort)	no	no	nd	nd	nd	nd	nd	2.42	60	20.6	69	4.33	61	32	53.3	30.1	nd
IPFYu52	Advanced-IPF	present study (validation cohort)	no	no	nd	nd	nd	nd	nd	2.05	65	1.15	62	4.42	82	33	63.2	39.9	nd
IPFYu53	Advanced-IPF	present study (validation cohort)	no	no	nd	nd	nd	nd	nd	1.98	45	1.85	55	2.91	40	37	57.6	31	nd
IPFYu54	Advanced-IPF	present study (validation cohort)	Yes (Spectrum CD10 panel)	no	nd	nd	nd	nd	nd	2.23	60	2.21	81	4.3	61	28	73.4	37.7	nd
IPFYu55	Early-IPF	present study (validation cohort)	Yes (Spectrum CD10 panel)	no	nd	nd	nd	nd	nd	3.2	85	3.1	111	5.26	75	3.8	64.4	28.1	nd
IPFYu56	Advanced-IPF	present study (validation cohort)	Yes (Spectrum CD10 + Extended mac panel)	no	nd	nd	nd	nd	nd	2.92	70	2.49	80	4.91	67	63	80.7	35.2	nd
IPFYu57	Advanced-IPF	present study (validation cohort)	Yes (Spectrum CD10 + Extended mac panel)	no	nd	nd	nd	nd	nd	3.06	71	2.72	86	6.2	81	54	78.7	34.1	nd
nd: no data
VC: Vital capacity (Liter)
FVC: Forced vital capacity (Liter)
FEV1: Forced expiratory volume in 1 second (Liter)
TLC: Total lung capacity (Liter)
DLCO: Percentage of predicted carbon monoxide diffusion capacity
pO2: partial pressure of oxygen
pCO2: partial pressure of carbon dioxide
6MWT: 6-Minute walk test (Meter)
