## Supplementary material for "Early-stage idiopathic pulmonary fibrosis is characterized by bronchoalveolar accumulation of SPP1^+^ macrophages": Table S3

### Sheet: TableS3
Table S3: Differential gene regulatory networks in each cluster
p_val	avg_log2FC	pct.1	pct.2	p_val_adj	cluster	gene
1.99009e-08	0.0544364	1	1	4.77621e-06	6	FEZF1
1.22842e-07	0.0798233	0.36	0.158	2.94821e-05	6	ZNF341
3.09634e-07	0.0393477	1	1	7.43123e-05	6	TCF7L1
8.92942e-08	0.0133056	1	1	2.14306e-05	7	E2F8
2.2939e-05	0.035832	0.89	0.676	0.00550537	7	ZBTB11
3.02677e-06	0.0389015	1	0.999	0.000726424	11	GTF2IRD1
2.64296e-40	0.0788424	1	1	6.3431e-38	13	E2F8
4.2257e-29	0.0841968	1	1	1.01417e-26	13	MXD3
1.79217e-27	0.0381476	1	1	4.30122e-25	13	E2F7
8.4276e-27	0.0778808	1	1	2.02262e-24	13	FOXM1
2.58336e-26	0.163027	0.98	0.732	6.20007e-24	13	BRCA1
5.62109e-24	0.0558476	1	1	1.34906e-21	13	E2F1
2.1985e-22	0.055151	1	1	5.2764e-20	13	HLTF
1.46008e-21	0.061914	1	1	3.5042e-19	13	NFIC
5.37806e-19	0.0574278	1	1	1.29074e-16	13	MYBL2
3.11325e-18	0.0251833	1	1	7.4718e-16	13	SETDB1
5.22613e-18	0.0405629	1	1	1.25427e-15	13	SP2
4.90492e-16	0.0191407	1	1	1.17718e-13	13	ETV3
1.31571e-14	0.0423415	1	1	3.15771e-12	13	TFAP2E
9.56567e-14	0.0883547	1	0.867	2.29576e-11	13	CTCF
1.02067e-13	0.0454879	1	1	2.44961e-11	13	ELF1
1.94974e-13	0.0424598	1	1	4.67937e-11	13	SP1
2.64322e-13	0.102079	1	1	6.34372e-11	13	STAT5A
3.04758e-13	0.0371329	1	1	7.3142e-11	13	PBX3
6.67188e-13	0.0478024	0.96	0.758	1.60125e-10	13	ZNF408
1.42959e-12	0.0725215	1	1	3.43101e-10	13	ILF2
1.78762e-12	0.0581982	1	1	4.2903e-10	13	MBD2
2.59718e-12	0.0283447	1	1	6.23323e-10	13	ETV2
2.78068e-12	0.0596504	1	1	6.67363e-10	13	E2F2
8.57487e-12	0.0329416	1	1	2.05797e-09	13	MXI1
9.4826e-12	0.0440969	1	0.946	2.27582e-09	13	ZBTB2
1.76071e-11	0.0151027	1	1	4.22571e-09	13	ELF4
2.63453e-11	0.0518741	1	1	6.32288e-09	13	KLF10
5.66687e-11	0.030518	1	1	1.36005e-08	13	ELK4
1.19275e-10	0.0466275	0.97	0.92	2.86259e-08	13	HDX
5.3798e-10	0.0206	1	1	1.29115e-07	13	RARA
8.74118e-10	0.0331466	1	1	2.09788e-07	13	NR3C1
9.58566e-10	0.0265326	0.99	0.99	2.30056e-07	13	MZF1
1.15207e-09	0.0322158	1	1	2.76498e-07	13	NFE2
1.19684e-09	0.0522612	1	1	2.87241e-07	13	YY1
1.21796e-09	0.0150262	1	1	2.92311e-07	13	ELK3
2.01637e-09	0.035254	1	1	4.8393e-07	13	ARID3A
2.20028e-09	0.0179424	1	1	5.28067e-07	13	GABPB1
3.61148e-09	0.0333136	1	1	8.66756e-07	13	CEBPG
4.29233e-09	0.0602204	1	1	1.03016e-06	13	ZNF148
4.50688e-09	0.0510648	1	1	1.08165e-06	13	ZNF90
4.63123e-09	0.0502035	0.98	0.919	1.11149e-06	13	MLX
4.79336e-09	0.0243303	1	1	1.15041e-06	13	SP3
5.52641e-09	0.0743369	0.98	0.841	1.32634e-06	13	NFAT5
6.61633e-09	0.0362143	1	0.988	1.58792e-06	13	ARNTL
9.01894e-09	0.0159602	1	1	2.16455e-06	13	SPI1
1.06323e-08	0.034854	1	1	2.55176e-06	13	ZNF350
1.42819e-08	0.0330117	1	1	3.42766e-06	13	NFE2L1
1.78978e-08	0.0282054	1	1	4.29547e-06	13	JUND
1.86137e-08	0.0356111	1	1	4.46729e-06	13	BCL11B
2.33084e-08	0.0229584	1	1	5.59402e-06	13	ELF2
2.34194e-08	0.0305224	1	1	5.62066e-06	13	IRF8
4.28962e-08	0.017921	1	1	1.02951e-05	13	THAP11
5.73118e-08	0.0552903	1	1	1.37548e-05	13	BHLHE40
6.06057e-08	0.0901044	0.81	0.562	1.45454e-05	13	RFX1
1.09353e-07	0.0333468	1	1	2.62447e-05	13	MYC
1.48167e-07	0.02943	0.97	0.94	3.556e-05	13	TCF12
1.49634e-07	0.0588464	1	1	3.59122e-05	13	CREB1
1.59174e-07	0.0490932	1	1	3.82018e-05	13	CEBPB
1.62483e-07	0.0403859	1	1	3.89959e-05	13	RXRA
1.67795e-07	0.0124609	1	1	4.02708e-05	13	ETV6
2.15614e-07	0.0391934	0.98	0.938	5.17474e-05	13	PPARD
2.46852e-07	0.0295376	1	1	5.92444e-05	13	ZNF287
2.6721e-07	0.0175895	1	1	6.41305e-05	13	EGR1
2.6957e-07	0.0270341	1	1	6.46967e-05	13	FOXO4
3.12129e-07	0.0480715	0.46	0.242	7.49111e-05	13	HEY1
3.14273e-07	0.00828488	1	1	7.54255e-05	13	NR2C2
3.87367e-07	0.0188069	1	1	9.2968e-05	13	ERF
3.94834e-07	0.061953	1	1	9.47601e-05	13	IKZF1
4.5308e-07	0.0774459	1	1	0.000108739	13	STAT6
4.67779e-07	0.0126322	1	1	0.000112267	13	ZBTB40
5.02875e-07	0.015845	1	1	0.00012069	13	KMT2B
5.60714e-07	0.0336961	0.93	0.886	0.000134571	13	ZNF595
6.03624e-07	0.0256082	1	1	0.00014487	13	PPARA
6.19783e-07	0.0638046	0.85	0.603	0.000148748	13	IRF9
7.1515e-07	0.0294508	1	1	0.000171636	13	KLF4
7.55056e-07	0.0322995	1	1	0.000181213	13	JUN
9.04513e-07	0.0672855	0.88	0.677	0.000217083	13	ZBTB11
1.11107e-06	0.0531404	1	1	0.000266656	13	RFX5
1.15168e-06	0.0198558	1	1	0.000276403	13	FOSL2
1.24447e-06	0.0290905	1	1	0.000298673	13	EP300
1.34219e-06	0.0305918	1	0.999	0.000322126	13	SHOX2
1.51709e-06	0.0446248	1	1	0.000364101	13	BPTF
1.61388e-06	0.0548522	1	1	0.000387331	13	NFE2L2
2.14794e-06	0.025212	1	0.999	0.000515505	13	ZNF562
2.19568e-06	0.0160987	1	1	0.000526964	13	RFX2
2.19569e-06	0.0199285	1	1	0.000526965	13	GATAD1
2.86571e-06	0.0145072	1	1	0.00068777	13	FOXJ2
3.01467e-06	0.0179959	1	1	0.00072352	13	ZNF200
3.25081e-06	0.0163515	1	1	0.000780194	13	NANOG
3.35928e-06	0.0365893	1	1	0.000806226	13	CHURC1
3.67355e-06	0.0342927	1	1	0.000881653	13	FOS
3.72365e-06	0.0242578	1	1	0.000893675	13	ATF6B
4.24217e-06	0.0757023	0.69	0.461	0.00101812	13	ZNF480
4.32664e-06	0.0385315	1	1	0.00103839	13	KLF6
5.15458e-06	0.0141263	1	1	0.0012371	13	HCFC1
5.26093e-06	0.0106563	1	1	0.00126262	13	ELF5
6.71786e-06	0.0176038	1	1	0.00161229	13	ETS2
9.367e-06	0.0139893	1	1	0.00224808	13	NRF1
9.39562e-06	0.0320075	1	0.991	0.00225495	13	SMAD4
9.75661e-06	0.0648436	0.9	0.802	0.00234159	13	ZBTB7C
9.82188e-06	0.0257326	1	1	0.00235725	13	IRF7
1.08451e-05	0.0231603	1	1	0.00260283	13	IKZF2
1.10953e-05	0.0486779	1	1	0.00266287	13	CREB5
1.24405e-05	0.0384618	1	1	0.00298571	13	ZNF426
1.26604e-05	0.0869394	0.62	0.415	0.00303849	13	RB1
1.38153e-05	0.0211097	1	1	0.00331566	13	VEZF1
1.4649e-05	0.0242714	1	1	0.00351575	13	CEBPD
1.78414e-05	0.015465	1	1	0.00428193	13	ZNF740
2.05684e-05	0.0243997	1	1	0.00493642	13	ARNT
2.34991e-05	0.0108778	1	1	0.00563979	13	HOXB2
2.58955e-05	0.0344918	0.59	0.392	0.00621491	13	ZSCAN9
3.0839e-05	0.020163	1	1	0.00740136	13	STAT1
3.49646e-05	0.0170509	1	1	0.00839151	13	FLI1
3.55733e-05	0.026898	1	1	0.00853758	13	IRF1
3.77833e-05	0.0637183	1	1	0.00906799	13	CENPB
4.11389e-05	0.0273446	1	1	0.00987334	13	RFX3
5.76349e-42	0.124212	1	1	1.38324e-39	20	MXD3
9.80847e-39	0.120558	1	1	2.35403e-36	20	FOXM1
3.54699e-36	0.272255	0.92	0.438	8.51277e-34	20	ZNF480
6.56987e-35	0.0626824	1	1	1.57677e-32	20	E2F8
1.70108e-34	0.0968585	1	1	4.0826e-32	20	TFAP2E
1.13312e-29	0.0365585	1	1	2.71949e-27	20	E2F7
6.40908e-26	0.0522667	1	1	1.53818e-23	20	HLTF
2.62341e-22	0.0723382	0.97	0.757	6.29618e-20	20	ZNF408
8.60243e-18	0.0799512	0.95	0.735	2.06458e-15	20	BRCA1
2.6536e-16	0.0494817	1	1	6.36864e-14	20	PBX3
1.02056e-15	0.0558324	1	1	2.44933e-13	20	IRF8
1.4658e-15	0.0263219	1	1	3.51791e-13	20	ETV3
2.7505e-15	0.114545	0.98	0.841	6.6012e-13	20	NFAT5
6.18917e-15	0.0541146	1	1	1.4854e-12	20	ELF1
9.05767e-15	0.0239094	1	1	2.17384e-12	20	SP2
9.99664e-15	0.0862268	0.99	0.918	2.39919e-12	20	MLX
2.85116e-14	0.0791041	0.93	0.924	6.84279e-12	20	HDX
3.26749e-14	0.028828	1	1	7.84197e-12	20	SPI1
8.55596e-14	0.111492	1	1	2.05343e-11	20	STAT5A
1.4574e-13	0.0307123	1	1	3.49777e-11	20	GABPB1
3.4826e-13	0.0326436	1	1	8.35823e-11	20	NFIC
3.68398e-13	0.0302878	1	1	8.84155e-11	20	RARA
9.66944e-13	0.0391401	1	1	2.32067e-10	20	E2F4
1.1313e-12	0.0195909	1	1	2.71513e-10	20	NR2C2
2.59413e-12	0.0323291	1	1	6.22591e-10	20	EGR1
2.81302e-12	0.0565028	1	0.936	6.75124e-10	20	PPARD
4.83607e-12	0.043222	1	1	1.16066e-09	20	NR3C1
5.19801e-12	0.0360463	0.97	0.94	1.24752e-09	20	TCF12
1.36029e-11	0.0883916	1	1	3.2647e-09	20	CREB1
1.72514e-11	0.0438353	1	1	4.14034e-09	20	CEBPG
2.44051e-11	0.0362697	1	1	5.85722e-09	20	NKX31
3.62135e-11	0.146558	1	0.998	8.69124e-09	20	STAT2
7.16742e-11	0.0208855	1	1	1.72018e-08	20	ETV2
8.37695e-11	0.0623292	1	1	2.01047e-08	20	BHLHE40
1.15242e-10	0.0180294	1	1	2.76581e-08	20	ELK3
1.44595e-10	0.0326712	1	1	3.47028e-08	20	MXI1
2.02234e-10	0.0727646	1	1	4.85361e-08	20	RELA
2.02887e-10	0.0292479	1	1	4.86928e-08	20	FLI1
2.24423e-10	0.0664709	1	1	5.38616e-08	20	BPTF
2.47923e-10	0.0780197	1	1	5.95014e-08	20	IKZF1
9.38939e-10	0.0273609	1	1	2.25345e-07	20	SP3
1.03698e-09	0.0290221	1	1	2.48875e-07	20	ZNF287
1.05426e-09	0.0252606	1	1	2.53022e-07	20	FOSL2
1.16161e-09	0.0616832	1	1	2.78787e-07	20	ILF2
1.22929e-09	0.018437	1	1	2.95031e-07	20	ETV6
1.63133e-09	0.0354098	1	1	3.91519e-07	20	MYBL2
2.05949e-09	0.0532021	1	0.879	4.94278e-07	20	ZNF595
2.32869e-09	0.0506399	1	1	5.58887e-07	20	E2F2
2.89019e-09	0.0257043	1	1	6.93645e-07	20	ELK4
3.91214e-09	0.0171156	1	1	9.38914e-07	20	GATAD1
6.24903e-09	0.0210249	1	1	1.49977e-06	20	THAP11
8.10742e-09	0.0166874	1	1	1.94578e-06	20	ELF4
9.25968e-09	0.0346196	1	1	2.22232e-06	20	IKZF2
1.88805e-08	0.055107	0.98	0.869	4.53132e-06	20	CTCF
2.21421e-08	0.0228036	1	1	5.31411e-06	20	E2F1
2.52182e-08	0.0153598	1	1	6.05236e-06	20	ELF2
2.81968e-08	0.0152579	1	1	6.76723e-06	20	ZNF740
3.16052e-08	0.055431	0.49	0.239	7.58524e-06	20	HEY1
3.25708e-08	0.0404949	1	1	7.817e-06	20	ZNF90
3.74946e-08	0.0452728	1	1	8.9987e-06	20	MBD2
6.32029e-08	0.0117177	1	1	1.51687e-05	20	SETDB1
7.07103e-08	0.0156874	1	0.999	1.69705e-05	20	SHOX2
8.15772e-08	0.0330586	1	1	1.95785e-05	20	NFE2L1
9.16853e-08	0.0614504	1	1	2.20045e-05	20	ZNF148
1.06228e-07	0.0387255	1	1	2.54947e-05	20	FOS
1.1318e-07	0.0182546	1	1	2.71632e-05	20	ARID3A
1.3703e-07	0.0321071	1	1	3.28873e-05	20	KLF10
1.95583e-07	0.0218439	1	1	4.69398e-05	20	ELK1
2.05371e-07	0.0184506	1	1	4.92891e-05	20	RFX2
2.29208e-07	0.0480099	1	1	5.501e-05	20	KLF6
2.84156e-07	0.0141335	1	1	6.81975e-05	20	FOSL1
3.16756e-07	0.0387999	1	1	7.60214e-05	20	RXRA
4.58985e-07	0.0159754	1	1	0.000110156	20	KMT2B
7.0222e-07	0.0717497	0.8	0.685	0.000168533	20	ZBTB11
7.4299e-07	0.0235448	1	1	0.000178318	20	VEZF1
7.86386e-07	0.0565547	1	1	0.000188733	20	CREB5
8.91819e-07	0.0299906	1	1	0.000214036	20	KLF4
1.48118e-06	0.0145683	1	1	0.000355482	20	HOXB2
1.77393e-06	0.046451	1	1	0.000425743	20	CEBPB
1.86993e-06	0.0373661	0.94	0.952	0.000448783	20	ZBTB2
2.3854e-06	0.0307372	1	1	0.000572496	20	SP1
2.75698e-06	0.0176637	1	1	0.000661676	20	HCFC1
3.08571e-06	0.0199048	1	1	0.000740571	20	ETS2
3.8827e-06	0.0269402	0.75	0.527	0.000931848	20	EHF
4.06076e-06	0.123911	1	1	0.000974583	20	YBX1
6.81244e-06	0.025584	1	1	0.00163499	20	EP300
7.65881e-06	0.052073	0.94	0.798	0.00183811	20	ZBTB7C
7.72901e-06	0.0723684	0.88	0.698	0.00185496	20	ZNF44
9.59921e-06	0.0769998	1	1	0.00230381	20	MAFB
1.02964e-05	0.0778176	0.43	0.229	0.00247113	20	ZNF431
1.21431e-05	0.0367957	1	1	0.00291433	20	YY1
1.31751e-05	0.0239179	1	1	0.00316203	20	PLAG1
1.9984e-05	0.0490372	0.98	0.889	0.00479616	20	MAFG
2.51187e-05	0.0683698	1	1	0.00602848	20	STAT6
2.96126e-05	0.0214499	1	1	0.00710702	20	NFE2
3.49646e-05	0.0338488	1	1	0.00839152	20	CHURC1
3.54711e-05	0.0167593	1	1	0.00851307	20	TBX21
4.61641e-08	0.0632312	0.6	0.343	1.10794e-05	4_1	TP53
9.01118e-08	0.112996	1	1	2.16268e-05	4_1	MAFB
4.37138e-06	0.0249724	1	1	0.00104913	4_1	KMT2B
1.71132e-05	0.0212245	1	1	0.00410718	4_1	EP300
3.25336e-05	0.0520285	1	1	0.00780807	4_1	IKZF1
3.58041e-05	0.0147676	1	1	0.00859298	4_1	FOSL1
1.03266e-08	0.033282	1	0.998	2.47838e-06	4_2	CREB3
