## Supplementary material for "Early-stage idiopathic pulmonary fibrosis is characterized by bronchoalveolar accumulation of SPP1^+^ macrophages": Table S4

### Sheet: TableS4
Table S4: Number of cells per cluster per sample
Patient	Stage	0	4_0	4_1	4_2	5	6	7	8	9	10	11	12	13	14	15	16	17	19	20	21	22	24
ControlPt111	Control	710	105	50	17	115	111	24	43	67	22	200	69	14	63	75	96	10	23	9	23	40	1
ControlPt133	Control	1636	230	63	15	147	423	17	90	159	67	119	24	19	59	3	1	27	42	5	5	4	0
ControlPt135	Control	1838	252	218	77	2824	1862	105	1058	1230	178	72	23	19	300	4	5	202	175	11	23	66	0
ControlPt139	Control	868	60	26	8	89	354	14	111	161	40	316	70	5	63	23	12	6	17	3	2	2	0
ControlPt141	Control	743	161	28	5	171	168	3	23	206	46	110	141	5	101	28	32	14	34	2	19	16	0
ControlPt172	Control	631	47	26	3	56	130	16	42	53	28	66	50	25	33	29	18	2	5	5	0	1	0
ControlYu01	Control	764	56	62	4	87	47	74	116	40	106	50	56	15	8	25	20	13	8	17	36	4	1
ControlYu02	Control	1837	94	106	10	300	101	294	178	297	126	91	86	41	93	51	75	66	45	32	6	4	35
ControlYu03	Control	869	95	74	10	20	58	80	16	16	62	35	36	79	14	96	86	4	17	14	2	1	0
ControlYu04	Control	1103	56	90	8	43	71	147	17	14	65	32	31	47	4	4	13	10	15	24	2	2	4
ControlYu06	Control	1248	114	109	7	112	87	61	147	79	132	67	30	55	58	20	14	5	29	10	1	5	0
IPFYu02	Advanced-IPF	2129	148	128	37	71	99	461	130	48	158	87	104	167	21	179	240	50	29	73	37	6	51
IPFYu04	Early-IPF	310	57	17	24	44	43	27	46	86	17	32	11	8	71	10	19	7	13	11	3	1	1
IPFYu05	Early-IPF	706	52	40	46	28	32	80	41	10	58	39	27	18	7	8	14	13	6	17	4	0	0
IPFYu06	Advanced-IPF	1556	114	128	26	28	69	97	90	31	145	87	52	76	30	10	16	7	22	81	4	2	0
IPFYu07	Advanced-IPF	3217	233	318	55	53	101	244	119	11	342	80	273	68	5	5	11	15	15	37	36	6	2
IPFYu08	Advanced-IPF	850	79	76	4	13	58	72	51	42	37	35	15	74	31	22	9	43	27	44	9	7	19
IPFYu10	Advanced-IPF	2383	135	224	95	49	137	432	127	21	274	92	87	135	10	210	230	96	14	40	48	3	2
IPFYu11	Advanced-IPF	1664	127	198	28	85	211	198	156	107	149	53	23	100	96	222	68	25	30	37	70	18	14
IPFYu12	Early-IPF	1828	242	384	50	53	179	182	153	62	143	62	46	207	31	2	5	28	68	102	39	4	1
IPFYu13	Advanced-IPF	1726	225	136	67	104	118	258	163	167	302	91	67	86	45	10	17	99	26	43	37	6	1
IPFYu14	Advanced-IPF	2073	196	225	21	75	55	418	56	20	281	65	95	98	6	17	48	51	76	22	97	2	1
