## Supplementary material for "Early-stage idiopathic pulmonary fibrosis is characterized by bronchoalveolar accumulation of SPP1^+^ macrophages": Table S6

### Sheet: TableS6
Table S6: Number of cells determined by Spectrum FACs panels
			Gated according to Fig. S6B		Gated according to Fig. 4D
Sample ID	Disease stage	Flow Panel	CD10+ CD169+ of CD206 CD169+	CD10- CD169+ of CD206 CD169+	%FOLR2+ CD10- of CD88+	%CD10 pos of CD88+	%CD10 neg of CD88+	%FOLR2+ CD10- of CD169+	%CD10 pos of CD169+	%CD10 neg of CD169+	CCR2+ CD206+ CD169- of CD88	CCR2+ CD206- CD169- of CD88	CCR2- CD206+ CD169- of CD88	CD166 gMFI of CD10pos	CD166 gMFI of CD10 neg
ControlYu10	Control	CD10 panel	82.5	16.1	nd	nd	nd	nd	nd	nd	nd	nd	nd	nd	nd
ControlYu11	Control	CD10 + Extended mac panel	79.7	19.1	5.02	72.6	9.48	5.54	80.1	10.5	4.9	2.38	0.23	2380	1764
ControlYu12	Control	CD10 + Extended mac panel	92.1	6.79	0.34	83.4	5.31	0.38	91.8	5.84	1.85	3.08	0.27	6380	12820
ControlYu13	Control	CD10 + Extended mac panel	94	4.91	0.26	90.5	6.22	0.26	91.7	6.31	0.14	0.067	0.22	6039	6348
ControlYu14	Control	CD10 + Extended mac panel	93.3	5.59	0.36	88	5.86	0.38	91.4	6.08	1.03	0.19	1.14	6397	11199
IPFYu54	Advanced-IPF	CD10 panel	42	56	nd	nd	nd	nd	nd	nd	nd	nd	nd	nd	nd
IPFYu55	Early-IPF	CD10 panel	37.3	61.1	nd	nd	nd	nd	nd	nd	nd	nd	nd	nd	nd
IPFYu56	Advanced-IPF	CD10 + Extended mac panel	82.9	16.1	1.94	79.9	10.9	2.04	83.9	11.5	1.58	0.83	1.11	9906	20011
IPFYu57	Advanced-IPF	CD10 + Extended mac panel	91.6	7.56	0.69	87.9	5.97	0.72	90.9	6.17	0.99	0.36	0.5	17040	33725
nd: no data
