## Supplementary material for "Early-stage idiopathic pulmonary fibrosis is characterized by bronchoalveolar accumulation of SPP1^+^ macrophages": Table S7

### Sheet: TableS7
Tabls S7: List of antibodies used for the discovery cohort.
Antibody	Source	Catalogue number	Dilution
BUV395 anti-human CD14	BD Biosciences	Cat# 740286	1:50
BUV496 anti-human CD89	BD Biosciences	Cat# 750617	1:20
BUV563 anti-human CD1c	BD Biosciences	Cat# 748724	1:20
BUV661 anti-human CD16	BD Biosciences	Cat# 741693	1:50
BUV737 anti-human CD5	BD Biosciences	Cat# 612842	1:20
BUV805 anti-human CD45	BD Biosciences	Cat# 612891	1:50
BV421 anti-human CX3CR1	BD Biosciences	Cat# 565800	1:100
BV510 fixable viability stain	BD Biosciences	Cat# 564406	1:1000
BV750 anti-human CD206	BD Biosciences	Cat# 746891	1:50
BV786 anti-human CD123	BD Biosciences	Cat# 564196	1:20
Alexa Fluor 700 anti-human CD66b	BioLegend	Cat# 305114	1:20
APC anti-human CD301	BioLegend	Cat# 345706	1:50
APC/Cyanine7 anti-human CD19	BioLegend	Cat# 363010	1:100
APC/Cyanine7 anti-human CD20	BioLegend	Cat# 302314	1:100
APC/Cyanine7 anti-human CD3	BioLegend	Cat# 317342	1:100
APC/Cyanine7 anti-human CD34	BioLegend	Cat# 343514	1:50
APC/Cyanine7 anti-human TCR α/β	BioLegend	Cat# 306728	1:50
BV570 anti-human CD33	BioLegend	Cat# 303417	1:50
BV605 anti-human CD163	BioLegend	Cat# 333616	1:50
BV650 anti-human HLA-DR	BioLegend	Cat# 307650	1:20
BV711 anti-human MERTK	BioLegend	Cat# 367619	1:50
PE/Cyanine5 anti-human CD45RA	BioLegend	Cat# 304110	1:50
PE/Cyanine7 anti-human CD88	BioLegend	Cat# 344307	1:50
PE/Dazzle 594 anti-human Siglec-8	BioLegend	Cat# 347109	1:20
PerCP/Cyanine5.5 anti-human CD169	BioLegend	Cat# 346019	1:50
Streptavidin PE	BioLegend	Cat# 405204	1:200
Biotin-PE anti-human CADM1	MBL	Cat# CM004-6	1:100
APC-eFluor anti-human CD7	Thermo Fisher Scientific	Cat# 47-0079-42	1:100
