## Supplementary material for "Early-stage idiopathic pulmonary fibrosis is characterized by bronchoalveolar accumulation of SPP1^+^ macrophages": Table S8

### Sheet: TableS8
Table S8: List of antibodies used for the validation cohort
Antibody	Source	Catalogue number	Dilution
Anti-Human CCR7 BUV661 (Clone 2-L1-A)	BD Bioscience	749824	3:100
Anti-Human CADM1 Biotin (Clone 3E1)	MBL	CM004-6	1:200
Anti-Human CD5 BUV737 (Clone UCHT2)	BD Bioscience	612842	1:20
Anti-Human CD1c BUV737 (Clone F10/21A3)	BD Bioscience	748724	1:20
Anti-Human CD66b AF700 (Clone G10F5)	BioLegend	305114	1:20
Anti-Human CD123 APC/Fire810 (Clone 6H6)	BioLegend	306054	1:20
Anti-Human CD166 AF647 (Clone 3A6)	BD Bioscience	564938	3:100
Anti-Human CCR2 PE/Dazzle594 (Clone K036C2)	Biolegend	357222	3:100
Anti-Human CD10 BB700 (Clone MEM-78)	BD Bioscience	746101	3:100
Anti-Human CD10 APC (Clone HI10a)	Biolegend	312210	3:100
Streptavidin BV421	Biolegend	405226	1:200
Anti-Human CD141 BV785 (Clone M80)	Biolegend	344116	1:50
Anti-Human CD169 BV605 (Clone 7-239)	BD Bioscience	742993	1:50
Anti-Human CD33 BV650 (Clone WM53)	Biolegend	303429	1:50
Anti-Human CD163 BV750 (Clone GHI/61)	BD Bioscience	747185	1:50
Anti-Human CD45 BV650 (Clone HI30)	BD Bioscience	612891	1:50
Anti-Human MARCO PE (Clone PLK-1)	Invitrogen	12-5447-42	1:50
Anti-Human CD14 BUV395 (Clone M5E2)	BD Bioscience	740286	1:50
Anti-Human SIGLEC8 PE/Cy5 (Clone 7C9)	Biolegend	347114	1:50
Anti-Human CD88 PE/Cy7 (Clone S5/1)	Biolegend	344308	1:50
Anti-Human CD9 RY586 (Clone M-L 13)	BD Bioscience	753207	1:50
Anti-Human CD276 PerCP/eFluor710 (Clone 7-517)	Invitrogen	46-2769-42	1:50
Anti-Human CD274 PE/Fire810 (Clone 29E2A3)	Biolegend	329755	1:50
Anti-Human CD206 BV711 (Clone 15-2)	Biolegend	321136	1:100
Anti-Human FOLR2 APC (Clone 94b/FOLR2)	Biolegend	391705	1:200
Anti-Human CD16 BUV496 (Clone 3G8)	BDBioscience	612944	1:100
Anti-Human CD19 APC/Cy7 (Clone SJ25C1)	BioLegend	363010	1:100
Anti-Human CD20 APC/Cy7 (Clone 2H7)	BioLegend	302314	1:100
Anti-Human CD3 APC/Cy7 (Clone OKT3)	BioLegend	317342	1:100
Anti-Human CD34 APC/Cy7 (Clone 581)	BioLegend	343514	1:100
Anti-Human TCR𝛼β APC/Cy7 (Clone IP26)	BioLegend	306728	1:100
Anti-Human CD56 APC/Cy7 (Clone 5.1H11)	Biolegend	362512	1:100
Anti-Human HLA-DR FITC (Clone L243)	Miltenyi		1:100
Anti-Human HLA-DQ BUV615 (Clone Tu169)	BDBioscience	751340	1:100
